# A Single-Cell and Spatial Atlas of MVP-PAN Evolution Reveals a Desmoplastic Dependency to Overcome Glioblastoma Resistance

**DOI:** 10.64898/2025.12.25.696471

**Authors:** Fei Wang, Xin Wu, Guozheng Zhao, Run Huang, Chen Yang, Yuhan Bai, Wenqian Cao, Yue Lu, Guangling Xu, Haohao Qiu, Hongyi Ling, Dengfeng Lu, Youjia Qiu, Juyi Zhang, Bixi Gao, Yanbo Yang, Ting Sun, Zhouqing Chen, Zhong Wang

## Abstract

Therapeutic resistance in IDH-wildtype glioblastoma (GBM) is driven by an intricate interplay between cellular plasticity and protective microenvironmental niches. By constructing the GRIT-Atlas—a massive transcriptomic compendium encompassing nearly one million high-quality single cells across 17 cohorts—and cross-analyzing it with 48 independent Visium spatial transcriptomics sections, we discover a recurrent “Spatial Resistance Triad” comprising mesenchymal-like (MES-like) malignant cells, myeloid-derived suppressor cells (MDSCs), and collagen-secreting cancer-associated fibroblasts (CAFs). This large-scale spatial integration reveals that the triad physically fortifies microvascular proliferation (MVP) and pseudopalisading necrosis (PAN) niches. To substantiate these findings at true single-cell resolution, we deploy high-plex spatial molecular imaging (CosMx SMI) to map over 400,000 single cells across a clinical validation cohort. This high-resolution architecture firmly validates the triad’s geography and, critically, provides structural gradient evidence unmasking a spatiotemporal continuum wherein PAN emerges as a direct functional consequence of MVP advancement and subsequent vascular collapse. Mechanistically, stromal CAF-derived COL6A1 engages CD44 receptors on MES-like cells to accelerate a potent neural stemness cascade within these protective domains. Utilizing a blood-brain barrier (BBB)-penetrant multi-library compound screen, we identify Lacidipine as a multi-modal stromal disruptor that successfully silences CAF activation and halts matrix secretion. Incorporating Lacidipine into the standard chemo-immunotherapy backbone (TMZ + anti-CSF1R) completely dismantles the protective desmoplastic matrix niche, forcing a profound collapse of intracranial tumor burden and dramatically extending overall survival in orthotopic models. Collectively, our study leverages unprecedented single-cell and spatial scale to provide a definitive blueprint of GBM therapeutic evasion, establishing matrix-targeted intervention as a mandatory prerequisite for successful glioblastoma eradication.
