## Supplementary Tables 1-11 for "A Single-Cell and Spatial Atlas of MVP-PAN Evolution Reveals a Desmoplastic Dependency to Overcome Glioblastoma Resistance": Supplementary Table 3.xlsx

### Sheet: Malignant
Table S3. Curated Representative Marker Genes for Malignant Subpopulations.
celltype	symbol
MES_like_1.EGFR	EGFR
MES_like_1.EGFR	RGS6
MES_like_1.EGFR	GLIS3
MES_like_1.EGFR	NLGN1
MES_like_1.EGFR	PCDH9
MES_like_2.ADGRV1	ADGRV1
MES_like_2.ADGRV1	DPP10
MES_like_2.ADGRV1	GPC5
MES_like_2.ADGRV1	PARD3
MES_like_2.ADGRV1	NRG3
MES_like_3.CD44	CHI3L1
MES_like_3.CD44	FN1
MES_like_3.CD44	CD44
MES_like_3.CD44	TIMP1
MES_like_3.CD44	VEGFA
NPC_like_1.SOX4	SOX4
NPC_like_1.SOX4	SOX11
NPC_like_1.SOX4	STMN2
NPC_like_1.SOX4	CD24
NPC_like_1.SOX4	DCX
NPC_like_2.DCC	DCC
NPC_like_2.DCC	ZFPM2
NPC_like_2.DCC	MYT1L
NPC_like_2.DCC	NRXN1
NPC_like_2.DCC	FOXP2
Neuron_like_1.PCDH15	PCDH15
Neuron_like_1.PCDH15	DSCAM
Neuron_like_1.PCDH15	GRID2
Neuron_like_1.PCDH15	CSMD1
Neuron_like_1.PCDH15	NCAM2
Neuron_like_2.RBFOX1	RBFOX1
Neuron_like_2.RBFOX1	RYR2
Neuron_like_2.RBFOX1	SYT1
Neuron_like_2.RBFOX1	CACNA1C
Neuron_like_2.RBFOX1	GRM7
Neuron_like_3.ADARB2	ADARB2
Neuron_like_3.ADARB2	CNTNAP2
Neuron_like_3.ADARB2	GALNTL6
Neuron_like_3.ADARB2	NRXN3
Neuron_like_3.ADARB2	GRIN2A
Proliferating.MKI67	MKI67
Proliferating.MKI67	TOP2A
Proliferating.MKI67	CENPF
Proliferating.MKI67	CCNB1
Proliferating.MKI67	AURKB
OPC_like.PDGFRA	PDGFRA
OPC_like.PDGFRA	OLIG1
OPC_like.PDGFRA	BCAN
OPC_like.PDGFRA	PMP2
OPC_like.PDGFRA	FABP7
AC_like.ATP5B	ATP5B
AC_like.ATP5B	ATP5A1
AC_like.ATP5B	COX4I1
AC_like.ATP5B	COX5B
AC_like.ATP5B	CYCS

### Sheet: Myeloid
Table S3. Curated Representative Marker Genes for Myeloid Subpopulations.
celltype	symbol
Mono.CD14.FCGR3A	CD14
Mono.CD14.FCGR3A	FCGR3A
Mono.CD14.FCGR3A	CCL2
Mono.CD14.FCGR3A	CD52
TAM.01.ISG.CXCL9.CXCL10.IL32	IFITM1
TAM.01.ISG.CXCL9.CXCL10.IL32	CXCL9
TAM.01.ISG.CXCL9.CXCL10.IL32	CXCL10
TAM.01.ISG.CXCL9.CXCL10.IL32	IL32
Neu.04.ATP5	ATP5G2
Neu.04.ATP5	ATP5E
Neu.04.ATP5	ATP5L
Neu.04.ATP5	ATP5C1
DC3.LAMP3.CCR7	LAMP3
DC3.LAMP3.CCR7	CCR7
DC3.LAMP3.CCR7	CCL17
DC3.LAMP3.CCR7	BIRC3
Neu.03.CXCL10.IFI	CXCL10
Neu.03.CXCL10.IFI	IFIT1
Neu.03.CXCL10.IFI	IFIT2
Neu.03.CXCL10.IFI	IFIT3
cDC1.02.IRF8.CLEC9A	IRF8
cDC1.02.IRF8.CLEC9A	XCR1
cDC1.02.IRF8.CLEC9A	CLEC9A
cDC1.02.IRF8.CLEC9A	CADM1
moDC.CLEC10A.IFITM3	CLEC10A
moDC.CLEC10A.IFITM3	IFITM3
moDC.CLEC10A.IFITM3	CD14
moDC.CLEC10A.IFITM3	FCGR3A
Neu.02.HLA_DRB5	HLA-DRB5
Neu.02.HLA_DRB5	CD74
Neu.02.HLA_DRB5	HSPA1B
Neu.02.HLA_DRB5	HSPA6
MG.05.CXCL10.IFI	CXCL10
MG.05.CXCL10.IFI	IFIT1
MG.05.CXCL10.IFI	IFI27
MG.05.CXCL10.IFI	IFIT3
MG.04.TXNIP.S100A	TXNIP
MG.04.TXNIP.S100A	S100A4
MG.04.TXNIP.S100A	S100A6
MG.04.TXNIP.S100A	S100A8
cDC1.01.IRF8.XCR1	IRF8
cDC1.01.IRF8.XCR1	XCR1
cDC1.01.IRF8.XCR1	CLEC9A
cDC1.01.IRF8.XCR1	CADM1
pDC.NRP1	IL3RA
pDC.NRP1	NRP1
pDC.NRP1	BST2
pDC.NRP1	PTPRC
cDC2.SIRPA.ITGAX	SIRPA
cDC2.SIRPA.ITGAX	CD1C
cDC2.SIRPA.ITGAX	ITGAX
cDC2.SIRPA.ITGAX	IRF4
TAM.03.RPL	RPS17
TAM.03.RPL	RPL17
TAM.03.RPL	RPL36A
TAM.03.RPL	RPL31
TAM.02.APOE	APOE
TAM.02.APOE	LIPA
TAM.02.APOE	ALOX15B
TAM.02.APOE	SLC40A1
E_MDSCs.ADM.HIF	ADM
E_MDSCs.ADM.HIF	MT1H
E_MDSCs.ADM.HIF	MT1G
E_MDSCs.ADM.HIF	MT1X
MG.02.PARK2	PARK2
MG.02.PARK2	XACT
MG.02.PARK2	FOXP2
MG.02.PARK2	AUTS2
TAM.04.TGFB1	TGFB1
TAM.04.TGFB1	MS4A4E
TAM.04.TGFB1	TEX14
TAM.04.TGFB1	SH3RF3
MG.01.CXCL2.CCL20.NFKB1	CXCL2
MG.01.CXCL2.CCL20.NFKB1	CCL20
MG.01.CXCL2.CCL20.NFKB1	NLRP3
MG.01.CXCL2.CCL20.NFKB1	NFKB1
MG.03.CCL3.EGR.JUN	CCL3
MG.03.CCL3.EGR.JUN	EGR1
MG.03.CCL3.EGR.JUN	JUN
MG.03.CCL3.EGR.JUN	FOS
M_MDSCs.CXCL1.CXCL2.CXCL3.FCN1.IL10	FCN1
M_MDSCs.CXCL1.CXCL2.CXCL3.FCN1.IL10	CXCL1
M_MDSCs.CXCL1.CXCL2.CXCL3.FCN1.IL10	CXCL2
M_MDSCs.CXCL1.CXCL2.CXCL3.FCN1.IL10	CXCL3
Neu.01.NFKB1.NFAT5	NFKB1
Neu.01.NFKB1.NFAT5	NFAT5
Neu.01.NFKB1.NFAT5	NRIP3
Neu.01.NFKB1.NFAT5	PPARG
PMN_MDSCs.FCGR3B.CXCR2	FCGR3B
PMN_MDSCs.FCGR3B.CXCR2	CXCR2
PMN_MDSCs.FCGR3B.CXCR2	CXCL1
PMN_MDSCs.FCGR3B.CXCR2	IL1R2

### Sheet: Lymphocyte
Table S3. Curated Representative Marker Genes for Lymphocyte Subpopulations.
celltype	symbol
Tn.CCR7	CCR7
Tn.CCR7	SELL
Tn.CCR7	TCF7
Tn.CCR7	GPR183
Tn.CCR7	ZFP36
Tem.01.CCL3_CCL4	CCL3
Tem.01.CCL3_CCL4	CCL4
Tem.01.CCL3_CCL4	SPP1
Tem.01.CCL3_CCL4	MT2A
Tem.01.CCL3_CCL4	TRAC
Tem.02.NR4A1	HSPA6
Tem.02.NR4A1	IL7R
Tem.02.NR4A1	NR4A1
Tem.02.NR4A1	KLF2
Tem.02.NR4A1	BAG3
Temra.GZMA	GZMA
Temra.GZMA	GZMH
Temra.GZMA	NKG7
Temra.GZMA	HLA-DRB1
Temra.GZMA	CDKN1B
Trm.KLRD1	KLRD1
Trm.KLRD1	GBP5
Trm.KLRD1	IRF3
Trm.KLRD1	TAPBP
Trm.KLRD1	SLFN5
Tcm.BACH2	BACH2
Tcm.BACH2	STAT4
Tcm.BACH2	KLF12
Tcm.BACH2	SLC7A5
Tcm.BACH2	TGFB1
CTL.01.IFNG	IFNG
CTL.01.IFNG	HSPA6
CTL.01.IFNG	DNAJB1
CTL.01.IFNG	HSPB1
CTL.01.IFNG	ATF3
CTL.02.OXPHOS	ATP5F1E
CTL.02.OXPHOS	SPP1
CTL.02.OXPHOS	GZMH
CTL.02.OXPHOS	RPL17
CTL.02.OXPHOS	FKBP5
CTL.03.GZMB	GZMB
CTL.03.GZMB	MT-CO2
CTL.03.GZMB	FOSB
CTL.03.GZMB	CXCR4
CTL.03.GZMB	SRSF2
Tex.01.PDCD1	PDCD1
Tex.01.PDCD1	CCR7
Tex.01.PDCD1	MT1X
Tex.01.PDCD1	TGFB1
Tex.01.PDCD1	LDHA
Tex.02.Terminal	HAVCR2
Tex.02.Terminal	LAG3
Tex.02.Terminal	TIGIT
Tex.02.Terminal	CTLA4
Tex.02.Terminal	CXCL13
Tex.02.Terminal	VCAM1
Tex.03.ALDOA.MIF	ALDOA
Tex.03.ALDOA.MIF	ZFP36
Tex.03.ALDOA.MIF	DUSP2
Tex.03.ALDOA.MIF	MIF
Tex.03.ALDOA.MIF	VIM
Tex.04.ISG15	ISG15
Tex.04.ISG15	STAT1
Tex.04.ISG15	LGALS9
Tex.04.ISG15	TNFSF10
Tex.04.ISG15	TRAC
CD4.Tn.IL7R	IL7R
CD4.Tn.IL7R	TCF7
CD4.Tn.IL7R	CCR7
CD4.Tn.IL7R	GPR183
CD4.Tn.IL7R	CD69
CD4.Tem.FOXP1	BACH2
CD4.Tem.FOXP1	STAT4
CD4.Tem.FOXP1	BCL2
CD4.Tem.FOXP1	FOXP1
CD4.Tem.FOXP1	CAMK4
CD4.Tcm.TNFAIP3	HIST1H1E
CD4.Tcm.TNFAIP3	IFNG
CD4.Tcm.TNFAIP3	RUNX3
CD4.Tcm.TNFAIP3	TNFAIP3
CD4.Tcm.TNFAIP3	ZFP36L2
CD4.Th.01.SPP1	SPP1
CD4.Th.01.SPP1	ATP5E
CD4.Th.01.SPP1	KLRB1
CD4.Th.01.SPP1	FTL
CD4.Th.01.SPP1	CD14
CD4.Th.02.HLA_DRA	IGKC
CD4.Th.02.HLA_DRA	GZMK
CD4.Th.02.HLA_DRA	HLA-DRA
CD4.Th.02.HLA_DRA	CD40LG
CD4.Th.02.HLA_DRA	CCL5
CD4.Treg.01.FOXP3	FOXP3
CD4.Treg.01.FOXP3	CTLA4
CD4.Treg.01.FOXP3	TNFRSF18
CD4.Treg.01.FOXP3	TIGIT
CD4.Treg.02.HLA-DRB1	HLA-DRB1
CD4.Treg.02.HLA-DRB1	LGALS1
CD4.Treg.02.HLA-DRB1	UCP2
CD4.Treg.02.HLA-DRB1	ISG15
CD4.Treg.02.HLA-DRB1	S100A4
CD4.CTL.PFN1	GZMA
CD4.CTL.PFN1	PFN1
CD4.CTL.PFN1	PSME1
CD4.CTL.PFN1	PSME2
CD4.CTL.PFN1	IFI6
CD4.Tfh.PDCD1	PDCD1
CD4.Tfh.PDCD1	ICOS
CD4.Tfh.PDCD1	SH2D1A
CD4.Tfh.PDCD1	MAF
CD4.Tfh.PDCD1	TOX2
Bn.YBX3	YBX3
Bn.YBX3	CD83
Bn.YBX3	CCR7
Bn.YBX3	NFKB1
Bn.YBX3	BIRC3
Bm.01.CD79A	CD79A
Bm.01.CD79A	CD74
Bm.01.CD79A	HLA-DRA
Bm.01.CD79A	SELL
Bm.01.CD79A	CXCR4
Bm.02.HSPA1A	HSPA1A
Bm.02.HSPA1A	FOSB
Bm.02.HSPA1A	BLK
Bm.02.HSPA1A	IRF8
Bm.02.HSPA1A	KLF2
Bm.03.BANK1	BANK1
Bm.03.BANK1	GPR183
Bm.03.BANK1	ARHGAP24
Bm.03.BANK1	CD44
Bm.03.BANK1	KLF6
PC.01.TNFRSF17	SDC1
PC.01.TNFRSF17	FKBP11
PC.01.TNFRSF17	TNFRSF17
PC.01.TNFRSF17	IGHA1
PC.01.TNFRSF17	IGKC
PC.02.PRDM1	MZB1
PC.02.PRDM1	PRDM1
PC.02.PRDM1	DERL3
PC.02.PRDM1	JCHAIN
PC.02.PRDM1	IGHG1
PBC_GC.MKI67	MKI67
PBC_GC.MKI67	IGLL5
PBC_GC.MKI67	BIRC5
PBC_GC.MKI67	TXNDC5
PBC_GC.MKI67	CD38
CD16hiNKG2Alo.01.FCGR3A	FCGR3A
CD16hiNKG2Alo.01.FCGR3A	GZMB
CD16hiNKG2Alo.01.FCGR3A	ATP5A1
CD16hiNKG2Alo.01.FCGR3A	S1PR5
CD16hiNKG2Alo.01.FCGR3A	PRF1
CD16hiNKG2Alo.02.HSPA1A	HSPA1A
CD16hiNKG2Alo.02.HSPA1A	FGFBP2
CD16hiNKG2Alo.02.HSPA1A	UCP2
CD16hiNKG2Alo.02.HSPA1A	SPON2
CD16hiNKG2Alo.02.HSPA1A	IFITM3
CD16hiNKG2Alo.03.ZEB2	ZEB2
CD16hiNKG2Alo.03.ZEB2	KLF2
CD16hiNKG2Alo.03.ZEB2	FMNL1
CD16hiNKG2Alo.03.ZEB2	MT-ATP6
CD16hiNKG2Alo.03.ZEB2	CREM
CD16hiNKG2Alo.04.VAV3	VAV3
CD16hiNKG2Alo.04.VAV3	PLCG2
CD16hiNKG2Alo.04.VAV3	FOXP1
CD16hiNKG2Alo.04.VAV3	LPP
CD16hiNKG2Alo.04.VAV3	FOXO1
NKG2AhiCD16lo.01.ZNF683	ZNF683
NKG2AhiCD16lo.01.ZNF683	GZMK
NKG2AhiCD16lo.01.ZNF683	CXCR3
NKG2AhiCD16lo.01.ZNF683	CRTAM
NKG2AhiCD16lo.01.ZNF683	FOS
NKG2AhiCD16lo.02.ISG15	ISG15
NKG2AhiCD16lo.02.ISG15	ATP5E
NKG2AhiCD16lo.02.ISG15	XCL1
NKG2AhiCD16lo.02.ISG15	KLRC1
NKG2AhiCD16lo.02.ISG15	RPS17
NKG2AhiCD56hiCD16lo	NCAM1
NKG2AhiCD56hiCD16lo	BCL2
NKG2AhiCD56hiCD16lo	EPAS1
NKG2AhiCD56hiCD16lo	STAT4
NKG2AhiCD56hiCD16lo	INPP5D

### Sheet: Stroma
Table S3. Curated Representative Marker Genes for Stroma Subpopulations.
celltype	symbol
apCAF.CD74	HLA-DRB1
apCAF.CD74	CD74
apCAF.CD74	HLA-DRA
apCAF.CD74	HLA-DPA1
apCAF.CD74	FCER1G
myCAF.01.POSTN.MMP11	POSTN
myCAF.01.POSTN.MMP11	COL12A1
myCAF.01.POSTN.MMP11	MMP11
myCAF.01.POSTN.MMP11	THY1
myCAF.01.POSTN.MMP11	ISG15
myCAF.02.COL6	WNT5A
myCAF.02.COL6	SPON1
myCAF.02.COL6	MFAP2
myCAF.02.COL6	COL6A1
myCAF.02.COL6	COL6A2
myCAF.03.COL1	IGFBP5
myCAF.03.COL1	TIMP1
myCAF.03.COL1	COL1A1
myCAF.03.COL1	COL1A2
PC.01.RGS5	RGS5
PC.01.RGS5	CSPG4
PC.01.RGS5	CD248
PC.01.RGS5	EDNRB
PC.01.RGS5	FOXF2
PC.01.RGS5	KCNJ8
PC.02.PDGFRB	PDGFRB
PC.02.PDGFRB	SOX5
PC.02.PDGFRB	HIGD1B
PC.02.PDGFRB	ATP1A2
prolCAF.TOP2A	MKI67
prolCAF.TOP2A	TOP2A
prolCAF.TOP2A	AURKB
prolCAF.TOP2A	CDK1
prolCAF.TOP2A	PLK1
SMC.ACTA2.MYH11	ACTA2
SMC.ACTA2.MYH11	DES
SMC.ACTA2.MYH11	CNN1
SMC.ACTA2.MYH11	LMOD1
SMC.ACTA2.MYH11	MYH11

### Sheet: Endothelial
Table S3. Curated Representative Marker Genes for Endothelial Subpopulations.
celltype	symbol
Arterial.01.DKK2	DLL4
Arterial.01.DKK2	DKK2
Arterial.01.DKK2	GJA4
Arterial.01.DKK2	FBLN5
Arterial.01.DKK2	SEMA3G
Arterial.02.CXCL12	PROM1
Arterial.02.CXCL12	CXCL12
Arterial.02.CXCL12	CTGF
Arterial.02.CXCL12	CLEC14A
Arterial.02.CXCL12	EPAS1
Cap.01.RGCC	RGCC
Cap.01.RGCC	ATP5A1
Cap.01.RGCC	ALDOA
Cap.01.RGCC	ATP5B
Cap.02.CA4	CA4
Cap.02.CA4	ADIRF
Cap.02.CA4	CLDN5
Cap.02.CA4	SLC2A1
Cap.02.CA4	MFSD2A
Cap.03.PDGFRB	PDGFRB
Cap.03.PDGFRB	DCN
Cap.03.PDGFRB	NOTCH3
Cap.03.PDGFRB	COX4I2
Cap.04.MKI67	CDK1
Cap.04.MKI67	TOP2A
Cap.04.MKI67	MKI67
Cap.04.MKI67	AURKB
Cap.04.MKI67	PLK1
Cap.05.SPP1	SPP1
Cap.05.SPP1	CCL4
Cap.05.SPP1	CCL4L2
Cap.05.SPP1	HLA-DPB1
Cap.05.SPP1	TYROBP
Cap.05.SPP1	FCER1G
Tip_like.01.PGF.CXCR4	KDR
Tip_like.01.PGF.CXCR4	PGF
Tip_like.01.PGF.CXCR4	ESM1
Tip_like.01.PGF.CXCR4	CXCR4
Tip_like.02.ANGPT2	FLT1
Tip_like.02.ANGPT2	ANGPT2
Tip_like.02.ANGPT2	EGFL7
Vein.VCAM1	ACKR1
Vein.VCAM1	SELP
Vein.VCAM1	VCAM1
Vein.VCAM1	POSTN
Vein.VCAM1	SELE
