## Supplementary Tables 1-11 for "A Single-Cell and Spatial Atlas of MVP-PAN Evolution Reveals a Desmoplastic Dependency to Overcome Glioblastoma Resistance": Supplementary Table 6.xlsx

### Sheet: Sheet1
Table S6. Patient Clinicopathological Metadata for the mIHC and CosMx SMI Validation Cohorts.
Patient ID	Gender	Age	WHO Grade	Histology	IDH_Status	Treatment	MVP (HIF1A/CD31)	PAN (HIF1A)	MVP (Pathologist)	PAN (Pathologist)	mIHC	CosMx SMI 6k
GBM01	Male	61	IV	GBM	WT	Newly diagnosed		√		√	√	√
GBM02	Female	53	IV	GBM	WT	Newly diagnosed	√	√		√	√	√
GBM03	Female	49	IV	GBM	WT	Newly diagnosed	√	√	√	√		√
GBM04	Male	55	IV	GBM	WT	Newly diagnosed	√	√	√	√	√	√
GBM05	Male	76	IV	GBM	WT	Newly diagnosed		√		√	√	√
GBM06	Male	69	IV	GBM	WT	Newly diagnosed	√	√	√	√	√	√
GBM07	Female	65	IV	GBM	WT	Newly diagnosed		√		√	√	√
GBM08	Male	77	IV	GBM	WT	Newly diagnosed	√		√		√	√
GBM09	Male	59	IV	GBM	WT	Newly diagnosed		√		√		√
GBM10	Female	72	IV	GBM	WT	Newly diagnosed		√		√		√
GBM11	Female	68	IV	GBM	WT	Newly diagnosed		√		√	√	√
