## Supplementary Tables 1-11 for "A Single-Cell and Spatial Atlas of MVP-PAN Evolution Reveals a Desmoplastic Dependency to Overcome Glioblastoma Resistance": Supplementary Table 9.xlsx

### Sheet: Sheet1
Table S9. Profile of the 24 Candidate Small-Molecule Compounds for Anti-Fibrotic Screening.
ID	Name	Synonyms	CAS	SMILES	Formula	MolWt	Pathways	Target	Receptor	Bioactivity	Reference	Clinical Stage	Disease	Indication	L5900	BBB
D1	Glibenclamide	Glyburide	10238-21-8	C(NCCC1=CC=C(S(NC(NC2CCCCC2)=O)(=O)=O)C=C1)(=O)C3=C(OC)C=CC(Cl)=C3	C23H28ClN3O5S	494.00	Autophagy;Membrane transporter/Ion channel;Metabolism;Neuroscience	Autophagy;CFTR;Mitochondrial Metabolism;P-gp;Potassium Channel	Autophagy; Bile salt export pump; CFTR; Mitochondrial Metabolism; P-gp (P-glycoprotein); Potassium Channel	Glibenclamide (Glyburide) is an antidiabetic sulfonylurea derivative with actions similar to those of chlorpropamide.	Chen F, Xu Y, Wang J, et al. Relaxation Effect of Patchouli Alcohol in Rat Corpus Cavernous and Its Underlying Mechanisms[J]. Evidence-Based Complementary and Alternative Medicine. 2020, 2020.;Winquist RJ, et al. J Pharmacol Exp Ther,1989, 248(1), 149-156.;Meisheri KD, et al. J Vasc Res,1993, 30(1), 2-12.;Capoci I R G, Faria D R, Sakita K M, et al. Repurposing approach identifies new treatment op…	EMA;FDA;NMPA	Metabolism	Glyburide is indicated alone or as part of combination product with metformin, as an adjunct to diet and exercise, to improve glycemic control in adults with type 2 diabetes mellitus.	L5900	0.000318963
D2	Ketoprofen	RP-19583	22071-15-4	CC(C(O)=O)C1=CC(=CC=C1)C(=O)C1=CC=CC=C1	C16H14O3	254.28	Apoptosis;Immunology/Inflammation;Neuroscience	Apoptosis;COX;MRP	Apoptosis; COX; COX-1; COX-2; MRAP4	Ketoprofen (RP-19583) is a propionic acid derivative and nonsteroidal anti-inflammatory drug (NSAID) with anti-inflammatory, analgesic, and antipyretic effects. It inhibits cyclo-oxygenase I and II, decreasing the formation of prostaglandin and thromboxane precursors. This reduction in prostaglandin synthesis, mediated by prostaglandin synthase, is responsible for its therapeutic effects. Additio…	Rao KV, et al. Carcinogenesis,1996, 17(7), 1435-1438.;Ting ST, et al. J Anim Sci,2003, 81(5), 1281-1293.;Owens JG, et al. Equine Vet J,1995, 27(4), 296-300.;Liu S, et al. Biochem Biophys Res Commun,2007, 364(3), 650-655.;Li KL, et al. J Periodontal Res, 1996, 31(8), 525-532.;Negus SS, et al. Effects of ketoprofen, morphine, and kappa opioids on pain-related depression of nesting in mice. Pain. 20…	FDA;EMA;PMDA;NMPA	Nervous system	Musculoskeletal Pain; Pain	L5900	0.0256146
D3	Levomefolic Acid	5-MTHF	31690-09-2	CN1C(CNc2ccc(cc2)C(=O)N[C@@H](CCC(O)=O)C(O)=O)CNc2[nH]c(N)nc(=O)c12	C20H25N7O6	459.46	Cell Cycle/Checkpoint;DNA Damage/DNA Repair;Immunology/Inflammation;Metabolism;NF-κB	Reactive Oxygen Species;Endogenous Metabolite;DNA/RNA Synthesis;ROS	Endogenous Metabolite; Human Endogenous Metabolite; Reactive Oxygen Species	Levomefolic Acid (5-MTHF) is a natural, active form of folic acid used at the cellular level for DNA reproduction, the cysteine cycle and the regulation of homocysteine among other functions. Levomefolinic acid is used as a treatment and to prevent Folate Deficiency	Rezk B M , Haenen G R M M , Vijgh W J F V D , et al. Tetrahydrofolate and 5-methyltetrahydrofolate are folates with high antioxidant activity. Identification of the antioxidant pharmacophore[J]. FEBS Letters, 2003, 555(3):0-605.;Scaglione F , Panzavolta G . Folate, folic acid and 5-methyltetrahydrofolate are not the same thing[J]. Xenobiotica, 2014, 44(5):480-488.;Thermal oxidation studies on red…	FDA	Cardiovascular system	For use in the prophylaxis and therapy of ventricular fibrillation. Also used in the treatment of life-threatening ventricular arrhythmias, such as ventricular tachycardia, that have failed to respond to adequate doses of a first-line antiarrhythmic agent, such as lidocaine.	L5900	0.156384
D4	Lidocaine	Lignocaine;Alphacaine;Xylocaine	137-58-6	N(C(CN(CC)CC)=O)C1=C(C)C=CC=C1C	C14H22N2O	234.34	Apoptosis;GPCR/G Protein;Immunology/Inflammation;MAPK;Membrane transporter/Ion channel;Neuroscience;NF-κB	Apoptosis;ERK;Histamine Receptor;MEK;NF-κB;Sodium Channel	Apoptosis; ERK; H1 receptor; MEK; NF-κB; Sodium Channel	Lidocaine (Alphacaine) is an amide local anesthetic with anti-inflammatory properties in vitro and in vivo. It has this functions perhaps due to an attenuation of intracellular adhesion molecule-1 (ICAM-1), pro-inflammatory cytokines, and reduction of neutrophils influx.	Sheets PL, et al. J Physiol. 2007 Jun 15;581(Pt 3):1019-31.	NMPA;EMA;FDA;PMDA	Nervous system	local anaesthesia;arrhythmia	L5900	0.142186
D5	Amikacin	Amikacina;Amikacine;Amikacinum	37517-28-5	NCC[C@H](O)C(=O)N[C@@H]1C[C@H](N)[C@@H](O[C@H]2O[C@H](CN)[C@@H](O)[C@H](O)[C@H]2O)[C@H](O)[C@H]1O[C@H]1O[C@H](CO)[C@@H](O)[C@H](N)[C@H]1O	C22H43N5O13	585.6	Microbiology/Virology	ribosome;Antibacterial;Antibiotic	30S ribosome	Amikacin (Amikacina) is a broad-spectrum antibiotic derived from kanamycin.	Tolmasky ME. Front Biosci. 2000 Jan 1;5:D20-9.	EMA;FDA	Respiratory system;Infection	Cystic Fibrosis-Associated Respiratory Tract Infections; Mycobacterial Infections	L5900	0.000116999
D6	SNS-032	SNS032;BMS-387032	345627-80-7	C(SC=1SC(NC(=O)C2CCNCC2)=NC1)C=3OC(C(C)(C)C)=CN3	C17H24N4O2S2	380.53	Apoptosis;Cell Cycle/Checkpoint;PI3K/Akt/mTOR signaling;Stem Cells	Apoptosis;CDK;GSK-3	Apoptosis; CDK; CDK2/CyclinA; CDK2/CyclinE; CDK7/CyclinH; CDK9/CyclinT; GSK-3α	SNS-032 (BMS-387032) is a selective inhibitor of CDK2 (IC50: 48 nM), exhibiting 10- and 20-fold selectivity over CDK1 and CDK4, respectively. It is also sensitive to CDK7 (IC50: 62 nM) and CDK9 (IC50: 4 nM), with no effect on CDK6.	Chen R, et al. Blood, 2009, 113(19): 4637-45.;Conroy A, et al. Cancer Chemother Pharmacol, 2009, 64(4), 723-32.;Walsby E, et al. Leukemia, 2011, 25(3), 411-9.;Ali MA, et al. Neoplasia, 2007, 9(5), 370-81.	Phase 1	Cancer	B-cell lymphoma; Solid tumours	L5900	0.0056431
D7	Lornoxicam	Ro 13-9297;Chlortenoxicam;TS110	70374-39-9	CN1C(C(=O)NC2=NC=CC=C2)=C(O)C2=C(C=C(Cl)S2)S1(=O)=O	C13H10ClN3O4S2	371.82	Apoptosis;GPCR/G Protein;Immunology/Inflammation;Metabolism;Neuroscience	COX;Endogenous Metabolite;Apoptosis;NO Synthase;Interleukin;Prostaglandin Receptor;TNF	COX; COX-1; COX-2; Endogenous Metabolite	Lornoxicam (Chlortenoxicam) (chlortenoxicam) is a new nonsteroidal anti-inflammatory drug (NSAID) of the oxicam class with analgesic, anti-inflammatory, and antipyretic properties. Lornoxicam differs from other oxicam compounds in its potent inhibition of prostaglandin biosynthesis, a property that explains the particularly pronounced efficacy of the drug. Lornoxicam is approved for use in Japan.	Futaki N, et al. J Pharm Pharmacol,2009, 61(5), 607-614.;Berg J, et al. Inflamm Res. 1999, 48(7):369-79.;Buritova J, et al. Inflammopharmacology,1997, 5(4), 331-341.;Balfour JA, et al. Drugs,1996, 51(4), 639-657.	NMPA;PMDA	Nervous system	Neuropathic pain; Osteoarthritis; Pain; Postoperative pain; Rheumatic disorders	L5900	1.82424e-06
D8	STX-478		2883540-92-7	[C@H](NC(NC=1C=NC(N)=NC1)=O)(C(F)(F)F)C2=C(C)C=3C(O2)=C(F)C=C(F)C3	C16H12F5N5O2	401.29	PI3K/Akt/mTOR signaling	PI3K	PI3Kα	STX-478 is an orally active and selective PI3Kα inhibitor that penetrates the blood-brain barrier and has anticancer activity to inhibit tumor growth.STX-478 is indicated for the study of breast cancer and other cancers.	JR David St Jean, et al. Urea derivatives which can be used to treat cancer. Patent WO2022265993A1.	Phase 1/Phase 2	Cancer	Breast Cancer|Gynecologic Cancer|HNSCC|Solid Tumors, Adult	L5900	3.4828e-06
D9	(Z)-Semaxinib	SU5416	194413-58-6	C(=C\1/C=2C(NC1=O)=CC=CC2)\C=3NC(C)=CC3C	C15H14N2O	238.28	Angiogenesis;Tyrosine Kinase/Adaptors	VEGFR;c-Met/HGFR	VEGFR2/Flk1	(Z)-Semaxinib (SU5416) is a potent and selective VEGFR(Flk-1/KDR) inhibitor (IC50: 1.23 μM), 20-fold more selective for VEGFR over PDGFRβ, no inhibition for FGFR, InsR, and EGFR. (Z)-Semaxinib is a quinolone derivative with potential antineoplastic activity.	Vajkoczy P, et al. Neoplasia, 1999, 1(1), 31-41.;Fong TA, et al. Cancer Res, 1999, 59(1), 99-106.	Phase 2	Cancer	Acute myeloid leukaemia; Cancer metastases; Colorectal Cancer; Kaposi's sarcoma; Non-small cell lung Cancer; Solid tumours	L5900	0.137852
D10	Dauricine		524-17-4	COc1cc2CCN(C)C(Cc3ccc(Oc4cc(CC5N(C)CCc6cc(OC)c(OC)cc56)ccc4O)cc3)c2cc1OC	C38H44N2O6	624.77	Apoptosis;NF-κB	NF-κB;Apoptosis;OXPHOS	Apoptosis; NF-κB	1. Dauricine has pulmonary toxicity, can produce pulmonary injury in CD-1 mice by the metabolism of Dauricine mediated by CYP3A. 2. Dauricinec can pass the blood-brain barrier, and that P-glycoprotein has an important role in the transportation of Dauricine across the blood-brain barrier. 3. Dauricine may has anti-tumor effect, can inhibit tumor cells in urinary system and colon cancer cell proli…	Wang J , Li Y , Zu X B , et al. Dauricine can inhibit the activity of proliferation of urinary tract tumor cells[J]. Asian Pacific Journal of Tropical Medicine, 2012, 5(12):973-976.	Phase 1	Cardiovascular system	Arrhythmias; Ischaemic heart disorders	L5900	0.244392
D11	AZ32		2288709-96-4	CNC(=O)c1ccc(cc1)-c1cnc2cnc(cn12)-c1ccccc1	C20H16N4O	328.37	DNA Damage/DNA Repair;PI3K/Akt/mTOR signaling	ATM/ATR	ATM	AZ32 is an orally bioavailable, blood-brain barrier-penetrating ATM inhibitor with an IC50 of <6.2 nM for the ATM enzyme and an IC50 of 0.31 μM for ATM in cells.	Karlin J, et al. Orally Bioavailable and Blood-Brain Barrier-Penetrating ATM Inhibitor (AZ32) Radiosensitizes Intracranial Gliomas in Mice. Mol Cancer Ther. 2018 Aug;17(8):1637-1647.;Liu K, Li Y C, Chen Y, et al. AZ32 reverses ABCG2-mediated multidrug resistance in colorectal cancer[J]. Frontiers in Oncology. 2021, 11: 1764.	No development reported	Cancer	Cancer	L5900	0.0739367
D12	N-acetylcysteine amide		38520-57-9	CC(=O)N[C@@H](CS)C(N)=O	C5H10N2O2S	162.21	Immunology/Inflammation;Metabolism;NF-κB	Reactive Oxygen Species;ROS	Reactive Oxygen Species; ROS	N-Acetylcysteine amide is a thiol antioxidant and a neuroprotective agent with cell permeability and blood-brain barrier permeability. N-Acetylcysteine amide reduces ROS production.	Xue J, Gruber F, Tschachler E, et al. Crosstalk between oxidative stress, autophagy and apoptosis in Hemoporfin Photodynamic Therapy treated human umbilical vein endothelial cells[J]. Photodiagnosis and Photodynamic Therapy. 2020: 102137.;Shi R, et al. N-acetylcysteine amide decreases oxidative stress but not cell death induced by doxorubicin in H9c2 cardiomyocytes. BMC Pharmacol. 2009 Apr 15;9:7…	Phase 1/2	Others	Usher syndromes	L5900	0.000439815
D13	Pazopanib	GW786034	444731-52-6	CN(c1ccc2c(C)n(C)nc2c1)c1ccnc(Nc2ccc(C)c(c2)S(N)(=O)=O)n1	C21H23N7O2S	437.52	Angiogenesis;Autophagy;Tyrosine Kinase/Adaptors	Autophagy;c-Kit;FGFR;PDGFR;VEGFR	Autophagy; c-Kit; FGFR; PDGFR; VEGFR; VEGFR1; VEGFR2; VEGFR3	Pazopanib (GW786034) is an inhibitor of protein tyrosine kinases that inhibits VEGFR1, VEGFR2, VEGFR3, PDGFRβ, c-Kit, FGFR1, and c-Fms (IC50=10/30/47/84/74/140/146 nM). Pazopanib has antitumor activity.	Zhang L, et al. Pazopanib, a novel multi-kinase inhibitor, shows potent antitumor activity in colon cancer through PUMA-mediated apoptosis. Oncotarget. 2017 Jan 10;8(2):3289-3303.;Kernt M, et al. Retina. 2012.;Li Y, et al. Pazopanib restricts small cell lung cancer proliferation via reactive oxygen species-mediated endoplasmic reticulum stress. Thorac Cancer. 2022 Sep;13(17):2421-2428.	PMDA;EMA;NMPA;FDA	Cancer	Renal cell carcinoma; Sarcoma	L5900	0.000191836
D14	TAK-285	TAK285;TAK 285	871026-44-7	CC(C)(O)CC(=O)NCCn1ccc2ncnc(Nc3ccc(Oc4cccc(c4)C(F)(F)F)c(Cl)c3)c12	C26H25ClF3N5O3	547.96	Angiogenesis;Cell Cycle/Checkpoint;Chromatin/Epigenetic;JAK/STAT signaling;MAPK;Tyrosine Kinase/Adaptors	Aurora Kinase;EGFR;HER;MEK	Aurora B; EGFR; EGFR/HER1; HER2; HER4; MEK1	TAK-285 is a novel dual HER2 and EGFR(HER1) inhibitor with IC50 of 17 nM and 23 nM, >10-fold selectivity for HER1/2 than HER4, less potent to MEK1/5, c-Met, Aurora B, Lck, CSK etc. Phase 1.	Erdo F, et al. Brain Res Bull, 2012, 87(4-5), 413-419.;Aertgeerts K, et al. J Biol Chem, 2011, 286(21), 18756-18765.;Ishikawa T, et al. J Med Chem, 2011, 54(23), 8030-8050.	Phase 1	Cancer	Cancer; Solid tumours	L5900	0.154844
D15	Sorafenib	Bay 43-9006	284461-73-0	O(C=1C=C(C(NC)=O)N=CC1)C2=CC=C(NC(NC3=CC(C(F)(F)F)=C(Cl)C=C3)=O)C=C2	C21H16ClF3N4O3	464.82	Angiogenesis;Apoptosis;Autophagy;MAPK;Tyrosine Kinase/Adaptors	Apoptosis;Autophagy;c-Kit;Ferroptosis;FLT;PDGFR;Raf;VEGFR	Apoptosis; Autophagy; B-Raf; B-Raf (V599E); c-Kit; Ferroptosis; FLT3; mPDGFRβ; PDGFRβ; Raf; Raf-1; VEGFR; VEGFR2/Flk2	Sorafenib (Bay 43-9006) is a multikinase inhibitor that targets Raf-1, B-Raf, VEGFR2, VEGFR3, VEGFR4, PDGFRβ, FLT3, c-Kit, and others (IC50=6/22/90/15/20/20/57/58 nM) with oral activity. It exhibits antitumor properties and can induce autophagy, apoptosis, and agonistic iron death.	Tesori V, et al. The multikinase inhibitor Sorafenib enhances glycolysis and synergizes with glycolysis blockade for cancer cell killing. Sci Rep. 2015 Mar 17;5:9149.;Uhrig S, Ellermann J, Walther T, et al. Accurate and efficient detection of gene fusions from RNA sequencing data[J]. Genome Research. 2021;Wilhelm SM, et al. BAY 43-9006 exhibits broad spectrum oral antitumor activity and targets t…	FDA;NMPA;EMA	Cancer	Liver Cancer; Renal cell carcinoma; Thyroid Cancer	L5900	0.00264289
D16	Lacidipine	SN-305;GX-1048;GR-43659X	103890-78-4	C(OCC)(=O)C=1C(C(C(OCC)=O)=C(C)NC1C)C2=C(/C=C/C(OC(C)(C)C)=O)C=CC=C2	C26H33NO6	455.54	Apoptosis;Immunology/Inflammation;Membrane transporter/Ion channel;Metabolism;NF-κB;Proteases/Proteasome	Apoptosis;Calcium Channel;Reactive Oxygen Species;Caspase;ROS	Apoptosis; Calcium Channel; Reactive Oxygen Species	Lacidipine (SN-305) is a lipophilic dihydropyridine calcium antagonist with an intrinsically slow onset of activity. Due to its long duration of action, lacidipine does not lead to reflex tachycardia. It displays specificity in the vascular smooth muscle, where it acts as an antihypertensive agent to dilate peripheral arterioles and reduce blood pressure.	Wang F, et al. Chem Biol,2011, 18(6), 766-776.;Halici Z, et al. Eur J Pharmacol,2008, 579(1-3), 241-245.;Feron O, et al. Br J Pharmacol,1996, 118(3), 659-664.;Bernini F, et al. Br J Pharmacol,1997, 122(6), 1209-1215.;Kyselovic J, et al. Br J Pharmacol,2001, 134(7), 1516-1522.	NMPA;EMA	Cardiovascular system	Hypertension	L5900	0.0290347
D17	Dimethyl fumarate	DMF	624-49-7	C(/C=C/C(OC)=O)(OC)=O	C6H8O4	144.13	Autophagy;Immunology/Inflammation;Metabolism;Microbiology/Virology;NF-κB;Proteases/Proteasome	Endogenous Metabolite;Reactive Oxygen Species;Autophagy;HIV Protease;Nrf2;ROS	Autophagy; Endogenous Metabolite; HIV; KEAP1-Nrf2; Reactive Oxygen Species	Dimethyl fumarate (DMF) is an Nrf2 activator with oral activity and blood-brain barrier permeability. Dimethyl fumarate has antimicrobial, anti-inflammatory, and immunomodulatory activities and has been used in the study of multiple sclerosis.	Albrecht P, et al. Effects of dimethyl fumarate on neuroprotection and immunomodulation. J Neuroinflammation. 2012 Jul 7;9:163.;Li Y, et al. Dimethyl fumarate accelerates wound healing under diabetic condition. J Mol Endocrinol. 2018 Jul 23. pii: JME-18-0102.;Wang Y, Ma H, Huang J, et al. Discovery of bardoxolone derivatives as novel orally active necroptosis inhibitors[J]. European Journal of Me…	NMPA;EMA;FDA	Immune system	Plaque psoriasis	L5900	0.0616806
D18	ON123300		1357470-29-1	CN1CCN(CC1)c1ccc(Nc2ncc3cc(C#N)c(=O)n(C4CCCC4)c3n2)cc1	C24H27N7O	429.52	Angiogenesis;Apoptosis;Cell Cycle/Checkpoint;Chromatin/Epigenetic;JAK/STAT signaling;PI3K/Akt/mTOR signaling;Stem Cells;Tyrosine Kinase/Adaptors	AMPK;CDK;c-RET;FGFR;JAK;PDGFR;Src	AMPK; Ark5; CDK; FGFR1; Fyn; PDGFRβ; RET	ON123300 is a potent and multi-targeted kinase inhibitor for CDK4/Ark5/PDGFRβ/FGFR1/RET/Fyn (IC50: 3.9/5/26/26/9.2/11 nM).	Zhang X, et al. Mol Cancer Ther. 2014 May;13(5):1105-16.;Divakar SK, et al .Leukemia. 2016 Jan;30(1):86-93.;Perumal D, et al. Cancer Res. 2016 Mar 1;76(5):1225-36.	Phase 1	Cancer	Breast Cancer	L5900	3.63096e-05
D19	Sunitinib	SU 11248	557795-19-4	C(=C\1/C=2C(NC1=O)=CC=C(F)C2)\C3=C(C)C(C(NCCN(CC)CC)=O)=C(C)N3	C22H27FN4O2	398.47	Angiogenesis;Apoptosis;Autophagy;Cell Cycle/Checkpoint;Tyrosine Kinase/Adaptors	Apoptosis;Autophagy;c-Kit;FLT;IRE1;Mitophagy;PDGFR;VEGFR	Apoptosis; Autophagy; c-Kit; FLT3; IRE1; Mitophagy; PDGFR; PDGFRβ; VEGFR; VEGFR2	Sunitinib (SU 11248) is a multi-targeted receptor tyrosine kinase (RTK) inhibitor that inhibits VEGFR2 and PDGFRβ (IC50=80/2 nM). It exhibits antitumor activity and is used for treating kidney cancer and gastrointestinal tumors.	O'Farrell AM, et al. SU11248 is a novel FLT3 tyrosine kinase inhibitor with potent activity in vitro and in vivo. Blood. 2003 May 1;101(9):3597-605.;Murray LJ, et al. SU11248 inhibits tumor growth and CSF-1R-dependent osteolysis in an experimental breast cancer bone metastasis model. Clin Exp Metastasis. 2003;20(8):757-66.;Abrams TJ, et al. Mol Cancer Ther, 2003, 2(10), 1011-1021.;Ikezoe T, et al…	PMDA;FDA;NMPA;EMA	Cancer	Gastrointestinal stromal tumours; Pancreatic Cancer; Renal cell carcinoma	L5900	0.0388469
D20	Tandutinib	MLN518;CT53518;NSC726292	387867-13-2	O(C)C1=CC=2C(=NC=NC2C=C1OCCCN3CCCCC3)N4CCN(C(NC5=CC=C(OC(C)C)C=C5)=O)CC4	C31H42N6O4	562.7	Angiogenesis;Apoptosis;Tyrosine Kinase/Adaptors	Apoptosis;c-Kit;CSF-1R;FLT;PDGFR;Src	Apoptosis; c-Kit; CSF-1R; FLT3; PDGFR; PDGFRβ; Src	Tandutinib (CT53518) (MLN518, CT53518), an effective FLT3 antagonist (IC50: 0.22 μM), can also inhibit c-Kit and PDGFR, 15-20 fold higher potency for FLT3 versus CSF-1R and >100-fold selectivity for the same target versus FGFR, EGFR, and KDR.	Kelly LM, et al. Cancer Cell, 2002, 1(5), 421-432.;Schittenhelm MM, et al. Cell Cycle, 2009, 8(16), 2621-2630.;Griswold IJ, et al. Blood, 2004, 104(9), 2912-2918.	Phase 2	Cancer	Glioblastoma	L5900	0.00187378
D21	Indomethacin	Indocin;Indometacine;Indomethacine;Indometacin	53-86-1	COC1=CC2=C(C=C1)N(C(=O)C1=CC=C(Cl)C=C1)C(C)=C2CC(O)=O	C19H16ClNO4	357.79	Autophagy;Immunology/Inflammation;Metabolism;Neuroscience	Autophagy;COX;PDE;Phospholipase	Autophagy; COX; COX-1; COX-2; PDE2; PLA2	Indomethacin is an orally active nonsteroidal anti-inflammatory drug (NSAID) that non-selectively inhibits cyclooxygenase enzymes COX-1 and COX-2, with IC₅₀ values of 18 nM and 26 nM, respectively. It exhibits good blood-brain barrier permeability and shows significant anti-inflammatory, anti-tumor, and anti-infective activities. Indomethacin is widely used in research related to cancer, inflamma…	Vallecillo-Hernández J, et al. Indomethacin Disrupts Autophagic Flux by Inducing Lysosomal Dysfunction in Gastric Cancer Cells and Increases Their Sensitivity to Cytotoxic Drugs. Sci Rep. 2018 Feb 26;8(1):3593.;Guo YC, et al. Indomethacin inhibits cancer cell migration via attenuation of cellular calcium mobilization. Molecules. 2013 Jun 4;18(6):6584-96.;Yoshikawa T, et al. Gut, 1993, 34(6), 732-…	FDA;NMPA	Nervous system	Acute pain	L5900	0.0576517
D22	S-(+)-Ketoprofen	RP-19583;Dexketoprofen;(S)-(+)-Ketoprofen;(S)-Ketoprofen	22161-81-5	C[C@H](C(O)=O)c1cccc(c1)C(=O)c1ccccc1	C16H14O3	254.28	Immunology/Inflammation;Neuroscience	COX	COX; COX-1; COX-2	S-(+)-Ketoprofen ((S)-(+)-Ketoprofen) works by blocking the action of a substance in the body called cyclo-oxygenase. It belongs to a class of medicines called non-steroidal anti-inflammatory drugs (NSAIDs). Cyclo-oxygenase is involved in the production of chemicals in the body called prostaglandins. Prostaglandins are produced in response to injury or certain diseases and would otherwise go on t…	Pelligand L, et al. J Vet Pharmacol Ther. 2014 Aug;37(4):354-66.	FDA;NMPA	Immune system	Inflammatory	L5900	0.0205884
D23	Phenylbutazone	Butazolidine	50-33-9	CCCCC1C(=O)N(N(C1=O)C1=CC=CC=C1)C1=CC=CC=C1	C19H20N2O2	308.37	Immunology/Inflammation;Neuroscience	COX	COX	Phenylbutazone (Butazolidine) is a butyl-diphenyl-pyrazolidinedione that has anti-inflammatory, antipyretic, and analgesic activities. It has been used in ankylosing spondylitis, rheumatoid arthritis, and reactive arthritis.	Arifah AK, Lees P. J Vet Pharmacol Ther. 2002 Aug;25(4):299-309.	NMPA;FDA	Immune system	Rheumatoid Arthritis	L5900	0.000322067
D24	Sulindac	Clinoril;MK-231;Sulindac sulfoxide;Arthrocine	38194-50-2	C(=C/1\C=2C(C(CC(O)=O)=C1C)=CC(F)=CC2)\C3=CC=C(S(C)=O)C=C3	C20H17FO3S	356.41	Apoptosis;Autophagy;Cell Cycle/Checkpoint;Immunology/Inflammation;Neuroscience;NF-κB	Autophagy;COX;NF-κB;PD-1/PD-L1	Autophagy; COX	Sulindac (Sulindac sulfoxide) is a sulfinylindene derivative prodrug with potential antineoplastic activity. Converted in vivo to an active metabolite, sulindac, a nonsteroidal anti-inflammatory drug (NSAID), blocks cyclic guanosine monophosphate-phosphodiesterase (cGMP-PDE), an enzyme that inhibits the normal apoptosis signal pathway; this inhibition permits the apoptotic signal pathway to proce…	Boolbol SK, et al. Cancer Res,1996, 56(11), 2556-2560.;Boon EM, et al. Br J Cancer. 2004 Jan 12;90(1):224-9.;Piazza GA, et al. Cancer Res,1995, 55(14), 3110-3116.;Gong EY, et al. Combined treatment with vitamin C and sulindac synergistically induces p53- and ROS-dependent apoptosis in human colon cancer cells. Toxicol Lett. 2016 Sep 6;258:126-133.;Yamamoto Y, et al. J Biol Chem,1999, 274(38), 273…	EMA;FDA;NMPA	Immune system	Trypanosomiasis	L5900	0.0657069
